# A moderate water deficit induces profound changes in the proteome of developing maize ovaries

**DOI:** 10.1101/2024.07.12.603247

**Authors:** Mariamawit Ashenafi, Thierry Balliau, Mélisande Blein-Nicolas, Olivier Turc, Michel Zivy, Elodie Marchadier

## Abstract

Water deficit is a major cause of yield loss for maize (*Zea mays*), leading to ovary abortion when applied at flowering time. To help understand the mechanisms involved in this phenomenon, the proteome response to water deficit has been analysed in developing ovaries at silk emergence stage and five days later. Differential analysis, abundance pattern clustering and coexpressions networks were performed in order to draw a general picture of the proteome changes all along ovary development and under the effect of water deficit. The results show that, even mild, water deficit has a major impact on ovary proteome, but that this impact is very different from a response to a stress. A part of the changes can be related to a slowdown of ovary development, while another part cannot. In particular, ovaries submitted to water deficit show an increase in proteins involved in protein biosynthesis and in vesicle transport together with a decrease in proteins involved in amino acid metabolism and proteolysis. According to the functions of increased proteins, the changes may be linked to auxin, brassinosteroids and jasmonate signalling, but not abscisic acid.
