## Appendix A9 for "A moderate water deficit induces profound changes in the proteome of developing maize ovaries"

Protein ID	Nature of change	Degree	Mapman process	Function
zm00001d006725_p001	lost in WD	31	RNA processing	cytoplasmic translational termination
zm00001d047787_p001	lost in WD	29	Chromatin organisation	histone H2A
zm00001d044246_p002	lost in WD	28	Chromatin organisation	histone H2A
zm00001d021300_p001	lost in WD	28	Chromatin organisation	histone H2A
zm00001d012837_p001	lost in WD	25	Chromatin organisation	histone H2A
zm00001d039670_p001	lost in WD	23	Lipid metabolism	phospholipase D
zm00001d049059_p001	carbohydrate metabolism (WW) - RNA processing (WD)	18	Carbohydrate metabolism	alcohol dehydrogenase
zm00001d053308_p002	lost in WD	17	Lipid metabolism	fatty acid beta-oxidation, peroxisome
zm00001d007784_p001	gained in WD	16	RNA processing	splicing factor U2af 38 kDa subunit
zm00001d004473_p001	lost in WD	15	Lipid metabolism	pyruvate dehydrogenase
zm00001d047253_p001	carbohydrate metabolism (WW) to RNA processing (WD)	15	Carbohydrate metabolism	sucrose synthase
zm00001d000227_p001	gained in WD	15	Lipid metabolism	pyruvate dehydrogenase E1 component subunit beta
zm00001d010523_p001	lost in WD	14	Carbohydrate metabolism	sucrose-phosphatase
zm00001d019139_p003	lost in WD	13	Lipid metabolism	methyltransferase, sterol biosynthetic process, endoplasmic reticulum
zm00001d018487_p001	lost in WD	13	Lipid metabolism	acetyl-CoA C-acyltransferase, peroxisome
zm00001d021421_p002	lost in WD	13	Carbohydrate metabolism	UTP-glucose-1-phosphate uridylyltransferase
zm00001d047191_p001	protein biosynthesis (WW) - multiple (WD)	13	RNA processing	Putative SAP DNA-binding domain family protein isoform1
zm00001d021999_p002	gained in WD	13	RNA processing	Nuclear transport factor 2 (NTF2) family protein with RNA binding (RRM-RBD-RNP motifs) domain
zm00001d045042_p017	lost in WD	12	Carbohydrate metabolism	sucrose synthase
zm00001d001979_p001	lost in WD	12	Carbohydrate metabolism	UDP-arabinopyranose mutase, cell wall
zm00001d053197_p001	gained in WD	12	RNA processing	nuclear speckle RNA-binding protein A
zm00001d047498_p001	gained in WD	12	RNA processing	serine/arginine-rich-splicing factor SR34
zm00001d002244_p001	gained in WD	12	RNA processing	histone H4
zm00001d002543_p001	gained in WD	11	Chromatin organisation
zm00001d033931_p001	lost in WD	11	Carbohydrate metabolism	alcohol dehydrogenase 1
zm00001d030011_p001	lost in WD	11	Protein biosynthesis	translation initiation factor 3 subunit B
zm00001d025801_p004	lost in WD	11	Protein biosynthesis	polyadenylate-binding protein
zm00001d010611_p001	gained in WD	11	Cell division	DNA replication initiation
zm00001d044573_p001	gained in WD	11	RNA processing	pre-mRNA-processing protein 40A
zm00001d009182_p002	lost in WD	10	Lipid metabolism	enoyl-CoA hydratase,fatty acid beta-oxidation
zm00001d013300_p001	gained in WD	10	Chromatin organisation	histone H2A
zm00001d049043_p001	gained in WD	10	RNA processing	mitochondrial mRNA modification
zm00001d028655_p001	gained in WD	10	RNA processing	THO complex subunit 4B
zm00001d030373_p003	gained in WD	10	Cellular respiration	phosphopyruvate hydratase, glycolytic process
